# Input-output signal processing plasticity of vagal motorneurons in response to cardiac ischemic injury

**DOI:** 10.1101/2020.08.09.242792

**Authors:** Jonathan Gorky, Alison Moss, Marina Balycheva, Rajanikanth Vadigepalli, James S. Schwaber

## Abstract

Vagal stimulation is emerging as the next frontier in bioelectronic medicine to modulate peripheral organ health and treat disease. The neuronal molecular phenotypes in the dorsal motor nucleus of the vagus (DMV) remain largely unexplored, limiting the potential for harnessing the DMV plasticity for therapeutic interventions. We developed a mesoscale single cell transcriptomics data from hundreds of DMV neurons under homeostasis and following physiological perturbations. Our results revealed that homeostatic DMV neuronal states can be organized into distinguishable input-output signal processing units. Remote ischemic preconditioning induced a distinctive shift in the neuronal states towards diminishing the role of inhibitory inputs, with concomitant changes in regulatory microRNAs miR-218a and miR-495. Chronic cardiac ischemic injury resulted in a dramatic shift in DMV neuronal states suggestive of enhanced neurosecretory function. We propose a DMV molecular network mechanism that integrates combinatorial neurotransmitter inputs from multiple brain regions and humoral signals to modulate cardiac health.
