## Supplementary material for "Input-output signal processing plasticity of vagal motorneurons in response to cardiac ischemic injury": Assay Selection Literature

### Sheet: Sheet1
Process	Genes	Literature
Angiotensin Signaling	Agt Agtr1a Agtr2 Agtrap	Mo, Z. L.; Katafuchi, T.; Muratani, H.; Hori, T. Effects of vasopressin and angiotensin II on neurones in the rat dorsal motor nucleus of the vagus, in vitro. J Physiol (Lond) 1992, 458, 561–577.
		Ruchaya, P. J.; Speretta, G. F.; Blanch, G. T.; Li, H.; Sumners, C.; Menani, J. V.; Colombari, E.; Colombari, D. S. A. Overexpression of AT2R in the solitary-vagal complex improves baroreflex in the spontaneously hypertensive rat. Neuropeptides 2016, 60, 29–36 DOI: 10.1016/j.npep.2016.06.006.
		Allen, A. M.; McKinley, M. J.; Oldfield, B. J.; Dampney, R. A.; Mendelsohn, F. A. Angiotensin II receptor binding and the baroreflex pathway. Clin. Exp. Hypertens. A 1988, 10 Suppl 1, 63–78.
		Minami, N.; Head, G. A. Cardiac vagal responsiveness during development in spontaneously hypertensive rats. Auton. Neurosci. 2000, 82, 115–122 DOI: 10.1016/S0165-1838(00)00098-9.
		Kar, S.; Gao, L.; Belatti, D. A.; Curry, P. L.; Zucker, I. H. Central angiotensin (1-7) enhances baroreflex gain in conscious rabbits with heart failure. Hypertension 2011, 58, 627–634 DOI: 10.1161/HYPERTENSIONAHA.111.177600.
		Chitravanshi, V. C.; Sapru, H. N. Cardiovascular responses elicited by a new endogenous angiotensin in the nucleus tractus solitarius of the rat. Am. J. Physiol. Heart Circ. Physiol. 2011, 300, H230-40 DOI: 10.1152/ajpheart.00861.2010.
		Herring, N. Autonomic control of the heart: going beyond the classical neurotransmitters. Exp. Physiol. 2015, 100, 354–358 DOI: 10.1113/expphysiol.2014.080184.
Sex Hormones	Ar Esr1 Esr2	Saleh, T. M.; Connell, B. J. Central nuclei mediating estrogen-induced changes in autonomic tone and baroreceptor reflex in male rats. Brain Res. 2003, 961, 190–200.
		Brailoiu, G. C.; Arterburn, J. B.; Oprea, T. I.; Chitravanshi, V. C.; Brailoiu, E. Bradycardic effects mediated by activation of G protein-coupled estrogen receptor in rat nucleus ambiguus. Exp. Physiol. 2013, 98, 679–691 DOI: 10.1113/expphysiol.2012.069377.
		Smith, K. M.; Dahodwala, N. Sex differences in Parkinson’s disease and other movement disorders. Exp. Neurol. 2014, 259, 44–56 DOI: 10.1016/j.expneurol.2014.03.010.
		Hamson, D. K.; Jones, B. A.; Watson, N. V. Distribution of androgen receptor immunoreactivity in the brainstem of male rats. Neuroscience 2004, 127, 797–803 DOI: 10.1016/j.neuroscience.2004.06.006
Calcium Channels and Signaling	Cacna1 Cacna1b Cacna1c Cacna1d Cacna1e Cacna1g Cacna1h Cacna1i Camk2a Kcna1 Grin2a	Maier, L. S.; Bers, D. M. Calcium, calmodulin, and calcium-calmodulin kinase II: heartbeat to heartbeat and beyond. J. Mol. Cell. Cardiol. 2002, 34, 919–939 DOI: 10.1006/jmcc.2002.2038.
		Albrecht, M. A.; Colegrove, S. L.; Hongpaisan, J.; Pivovarova, N. B.; Andrews, S. B.; Friel, D. D. Multiple modes of calcium-induced calcium release in sympathetic neurons I: attenuation of endoplasmic reticulum Ca2+ accumulation at low [Ca2+](i) during weak depolarization. J. Gen. Physiol. 2001, 118, 83–100.
		Golding, N. L.; Jung, H. Y.; Mickus, T.; Spruston, N. Dendritic calcium spike initiation and repolarization are controlled by distinct potassium channel subtypes in CA1 pyramidal neurons. J. Neurosci. 1999, 19, 8789–8798.
		Cooper, G.; Lasser-Katz, E.; Simchovitz, A.; Sharon, R.; Soreq, H.; Surmeier, D. J.; Goldberg, J. A. Functional segregation of voltage-activated calcium channels in motoneurons of the dorsal motor nucleus of the vagus. J. Neurophysiol. 2015, 114, 1513–1520 DOI: 10.1152/jn.00432.2014.
		Kang, S.; Cooper, G.; Dunne, S. F.; Dusel, B.; Luan, C.-H.; Surmeier, D. J.; Silverman, R. B. CaV1.3-selective L-type calcium channel antagonists as potential new therapeutics for Parkinson’s disease. Nat. Commun. 2012, 3, 1146 DOI: 10.1038/ncomms2149.
		Evans, R. C.; Blackwell, K. T. Calcium: amplitude, duration, or location? Biol. Bull. 2015, 228, 75–83 DOI: 10.1086/BBLv228n1p75.
		Vanhoutte, P.; Bading, H. Opposing roles of synaptic and extrasynaptic NMDA receptors in neuronal calcium signalling and BDNF gene regulation. Curr. Opin. Neurobiol. 2003, 13, 366–371 DOI: 10.1016/S0959-4388(03)00073-4.
		Goldberg, J. A.; Guzman, J. N.; Estep, C. M.; Ilijic, E.; Kondapalli, J.; Sanchez-Padilla, J.; Surmeier, D. J. Calcium entry induces mitochondrial oxidant stress in vagal neurons at risk in Parkinson’s disease. Nat. Neurosci. 2012, 15, 1414–1421 DOI: 10.1038/nn.3209.
Cocaine and amphetamine related transcrtipt	Cartpt	Richardson, R. J.; Grkovic, I.; Anderson, C. R. Cocaine- and amphetamine-related transcript peptide and somatostatin in rat intracardiac ganglia. Cell Tissue Res. 2006, 324, 17–24 DOI: 10.1007/s00441-005-0087-y.
		de Lartigue, G. Putative roles of neuropeptides in vagal afferent signaling. Physiol. Behav. 2014, 136, 155–169 DOI: 10.1016/j.physbeh.2014.03.011.
		Dockray, G. J.; de Lartigue, G. CART. In Handbook of biologically active peptides; Elsevier, 2013; pp. 1071–1076.
Cholecystokinin	Cck Cckar Cckbr	Dong, X.; Wang, C.; Zhang, J.; Wang, S.; Li, H.; Kang, Y.; Tian, S.; Fu, L. Cholecystokinin expression in the development of postinfarction heart failure. Cell. Physiol. Biochem. 2017, 43, 2479–2488 DOI: 10.1159/000484454.
		Mobley, S. C.; Mandel, D. A.; Schreihofer, A. M. Systemic cholecystokinin differentially affects baro-activated GABAergic neurons in rat caudal ventrolateral medulla. J. Neurophysiol. 2006, 96, 2760–2768 DOI: 10.1152/jn.00526.2006.
		Dockray, G. J. Cholecystokinin and gut-brain signalling. Regul. Pept. 2009, 155, 6–10 DOI: 10.1016/j.regpep.2009.03.015.
		Goetze, J. P.; Rehfeld, J. F.; Alehagen, U. Cholecystokinin in plasma predicts cardiovascular mortality in elderly females. Int. J. Cardiol. 2016, 209, 37–41 DOI: 10.1016/j.ijcard.2016.02.038.
Acetylcholine Signaling	Chrm1 Chrm2 Chrm3 Chrm4 Chrm5 Chrna4 Chrna6 Chrna7 Chrnb2 Ache Chat	Ding, J.; Guzman, J. N.; Tkatch, T.; Chen, S.; Goldberg, J. A.; Ebert, P. J.; Levitt, P.; Wilson, C. J.; Hamm, H. E.; Surmeier, D. J. RGS4-dependent attenuation of M4 autoreceptor function in striatal cholinergic interneurons following dopamine depletion. Nat. Neurosci. 2006, 9, 832–842 DOI: 10.1038/nn1700.
		Mieda, M.; Haga, T.; Saffen, D. W. Expression of the rat m4 muscarinic acetylcholine receptor gene is regulated by the neuron-restrictive silencer element/repressor element 1. J. Biol. Chem. 1997, 272, 5854–5860.
		Jeon, J.; Dencker, D.; Wörtwein, G.; Woldbye, D. P. D.; Cui, Y.; Davis, A. A.; Levey, A. I.; Schütz, G.; Sager, T. N.; Mørk, A.; et al. A subpopulation of neuronal M4 muscarinic acetylcholine receptors plays a critical role in modulating dopamine-dependent behaviors. J. Neurosci. 2010, 30, 2396–2405 DOI: 10.1523/JNEUROSCI.3843-09.2010.
		Wood, I. C.; Roopra, A.; Buckley, N. J. Neural specific expression of the m4 muscarinic acetylcholine receptor gene is mediated by a RE1/NRSE-type silencing element. J. Biol. Chem. 1996, 271, 14221–14225.
		Huang, Z.-G.; Wang, X.; Evans, C.; Gold, A.; Bouairi, E.; Mendelowitz, D. Prenatal nicotine exposure alters the types of nicotinic receptors that facilitate excitatory inputs to cardiac vagal neurons. J. Neurophysiol. 2004, 92, 2548–2554 DOI: 10.1152/jn.00500.2004.
		Ferreira, M.; Sahibzada, N.; Shi, M.; Panico, W.; Niedringhaus, M.; Wasserman, A.; Kellar, K. J.; Verbalis, J.; Gillis, R. A. CNS site of action and brainstem circuitry responsible for the intravenous effects of nicotine on gastric tone. J. Neurosci. 2002, 22, 2764–2779 DOI: 20026245.
		Bertolino, M.; Kellar, K. J.; Vicini, S.; Gillis, R. A. Nicotinic receptor mediates spontaneous GABA release in the rat dorsal motor nucleus of the vagus. Neuroscience 1997, 79, 671–681 DOI: 10.1016/S0306-4522(97)00026-2.
		Feng, L.; Sametsky, E. A.; Gusev, A. G.; Uteshev, V. V. Responsiveness to nicotine of neurons of the caudal nucleus of the solitary tract correlates with the neuronal projection target. J. Neurophysiol. 2012, 108, 1884–1894 DOI: 10.1152/jn.00296.2012.
		Wang, X. Nicotinic receptors partly mediate brainstem autonomic dysfunction evoked by the inhaled anesthetic isoflurane. Anesth. Analg. 2009, 108, 134–141 DOI: 10.1213/ane.0b013e31818f871c.
		Bibevski, S.; Zhou, Y.; McIntosh, J. M.; Zigmond, R. E.; Dunlap, M. E. Functional nicotinic acetylcholine receptors that mediate ganglionic transmission in cardiac parasympathetic neurons. J. Neurosci. 2000, 20, 5076–5082.
		Foster, D. J.; Gentry, P. R.; Lizardi-Ortiz, J. E.; Bridges, T. M.; Wood, M. R.; Niswender, C. M.; Sulzer, D.; Lindsley, C. W.; Xiang, Z.; Conn, P. J. M5 receptor activation produces opposing physiological outcomes in dopamine neurons depending on the receptor’s location. J. Neurosci. 2014, 34, 3253–3262 DOI: 10.1523/JNEUROSCI.4896-13.2014.
Dopamine Signaling	Drd1 Drd2 Drd3 Drd4 Drd5 Th Comt Dbh	Ding, J.; Guzman, J. N.; Tkatch, T.; Chen, S.; Goldberg, J. A.; Ebert, P. J.; Levitt, P.; Wilson, C. J.; Hamm, H. E.; Surmeier, D. J. RGS4-dependent attenuation of M4 autoreceptor function in striatal cholinergic interneurons following dopamine depletion. Nat. Neurosci. 2006, 9, 832–842 DOI: 10.1038/nn1700.
		Jeon, J.; Dencker, D.; Wörtwein, G.; Woldbye, D. P. D.; Cui, Y.; Davis, A. A.; Levey, A. I.; Schütz, G.; Sager, T. N.; Mørk, A.; et al. A subpopulation of neuronal M4 muscarinic acetylcholine receptors plays a critical role in modulating dopamine-dependent behaviors. J. Neurosci. 2010, 30, 2396–2405 DOI: 10.1523/JNEUROSCI.3843-09.2010.
		Foster, D. J.; Gentry, P. R.; Lizardi-Ortiz, J. E.; Bridges, T. M.; Wood, M. R.; Niswender, C. M.; Sulzer, D.; Lindsley, C. W.; Xiang, Z.; Conn, P. J. M5 receptor activation produces opposing physiological outcomes in dopamine neurons depending on the receptor’s location. J. Neurosci. 2014, 34, 3253–3262 DOI: 10.1523/JNEUROSCI.4896-13.2014.
		Dyavanapalli, J.; Byrne, P.; Mendelowitz, D. Activation of D2-like dopamine receptors inhibits GABA and glycinergic neurotransmission to pre-motor cardiac vagal neurons in the nucleus ambiguus. Neuroscience 2013, 247, 213–226 DOI: 10.1016/j.neuroscience.2013.05.039.
		Perez, S. M.; Carreno, F. R.; Frazer, A.; Lodge, D. J. Vagal nerve stimulation reverses aberrant dopamine system function in the methylazoxymethanol acetate rodent model of schizophrenia. J. Neurosci. 2014, 34, 9261–9267 DOI: 10.1523/JNEUROSCI.0588-14.2014.
		Pissadaki, E. K.; Bolam, J. P. The energy cost of action potential propagation in dopamine neurons: clues to susceptibility in Parkinson’s disease. Front. Comput. Neurosci. 2013, 7, 13 DOI: 10.3389/fncom.2013.00013.
		Williams, P. J.; MacVicar, B. A.; Pittman, Q. J. Synaptic modulation by dopamine of calcium currents in rat pars intermedia. J. Neurosci. 1990, 10, 757–763.
		Gardoni, F.; Bellone, C. Modulation of the glutamatergic transmission by Dopamine: a focus on Parkinson, Huntington and Addiction diseases. Front. Cell. Neurosci. 2015, 9, 25 DOI: 10.3389/fncel.2015.00025.
		Kline, D. D.; Takacs, K. N.; Ficker, E.; Kunze, D. L. Dopamine modulates synaptic transmission in the nucleus of the solitary tract. J. Neurophysiol. 2002, 88, 2736–2744 DOI: 10.1152/jn.00224.2002.
Firing Activity Indicators	Fos Fosb	Bullitt, E. Expression of c-fos-like protein as a marker for neuronal activity following noxious stimulation in the rat. J. Comp. Neurol. 1990, 296, 517–530 DOI: 10.1002/cne.902960402.
		de Vries, A.; Paton, J. F. R.; Lightman, S. L.; Lowry, C. A. Characterisation of c-Fos expression in the central nervous system of mice following right atrial injections of the 5-HT3 receptor agonist phenylbiguanide. Auton. Neurosci. 2005, 123, 62–75 DOI: 10.1016/j.autneu.2005.10.003.
		Li, Y. W.; Dampney, R. A. Expression of c-fos protein in the medulla oblongata of conscious rabbits in response to baroreceptor activation. Neurosci. Lett. 1992, 144, 70–74 DOI: 10.1016/0304-3940(92)90718-m.
		Parker, J. A.; McCullough, K. A.; Field, B. C. T.; Minnion, J. S.; Martin, N. M.; Ghatei, M. A.; Bloom, S. R. Glucagon and GLP-1 inhibit food intake and increase c-fos expression in similar appetite regulating centres in the brainstem and amygdala. Int J Obes (Lond) 2013, 37, 1391–1398 DOI: 10.1038/ijo.2012.227.
		Olson, B. R.; Hoffman, G. E.; Sved, A. F.; Stricker, E. M.; Verbalis, J. G. Cholecystokinin induces c-fos expression in hypothalamic oxytocinergic neurons projecting to the dorsal vagal complex. Brain Res. 1992, 569, 238–248 DOI: 10.1016/0006-8993(92)90635-M.
		Knight, W. D.; Saxena, A.; Shell, B.; Nedungadi, T. P.; Mifflin, S. W.; Cunningham, J. T. Central losartan attenuates increases in arterial pressure and expression of FosB/ΔFosB along the autonomic axis associated with chronic intermittent hypoxia. Am. J. Physiol. Regul. Integr. Comp. Physiol. 2013, 305, R1051-8 DOI: 10.1152/ajpregu.00541.2
		Nestler, E. J. Molecular neurobiology of addiction. Am. J. Addict. 2001, 10, 201–217 DOI: 10.1080/105504901750532094.
		Corbett, B. F.; You, J. C.; Zhang, X.; Pyfer, M. S.; Tosi, U.; Iascone, D. M.; Petrof, I.; Hazra, A.; Fu, C.-H.; Stephens, G. S.; et al. Δfosb regulates gene expression and cognitive dysfunction in a mouse model of alzheimer’s disease. Cell Rep. 2017, 20, 344–355 DOI: 10.1016/j.celrep.2017.06.040.
GABA Signaling	Gabra1 Gabra2 Gabrb1 Gabrb2 Gabra5 Gabre Gabrq Gad1 Gad2	Kang, Y. H.; Sun, B.; Park, Y. S.; Park, C. S.; Jin, Y. H. GABA(A) and GABA(B) receptors have opposite effects on synaptic glutamate release on the nucleus tractus solitarii neurons. Neuroscience 2012, 209, 39–46 DOI: 10.1016/j.neuroscience.2012.02.025.
		Jansen, A.; Hoepfner, M.; Herzig, K. H.; Riecken, E. O.; Scherübl, H. GABA C receptors in neuroendocrine gut cells: a new GABA-binding site in the gut. Pflugers Arch. 2000, 441, 294–300 DOI: 10.1007/s004240000412.
		Fawley, J. A.; Peters, J. H.; Andresen, M. C. GABA(B)-mediated inhibition of multiple modes of glutamate release in the nucleus of the solitary tract. J. Neurophysiol. 2011, 106, 1833–1840 DOI: 10.1152/jn.00476.2011.
		Gameiro, A.; Reimann, F.; Habib, A. M.; O’Malley, D.; Williams, L.; Simpson, A. K.; Gribble, F. M. The neurotransmitters glycine and GABA stimulate glucagon-like peptide-1 release from the GLUTag cell line. J Physiol (Lond) 2005, 569, 761–772 DOI: 10.1113/jphysiol.2005.098962.
		Charpier, S.; Leresche, N.; Deniau, J. M.; Mahon, S.; Hughes, S. W.; Crunelli, V. On the putative contribution of GABA(B) receptors to the electrical events occurring during spontaneous spike and wave discharges. Neuropharmacology 1999, 38, 1699–1706.
		Martyniuk, C. J.; Aris-Brosou, S.; Drouin, G.; Cahn, J.; Trudeau, V. L. Early evolution of ionotropic GABA receptors and selective regimes acting on the mammalian-specific theta and epsilon subunits. PLoS ONE 2007, 2, e894 DOI: 10.1371/journal.pone.0000894.
		Ottem, E. N.; Godwin, J. G.; Krishnan, S.; Petersen, S. L. Dual-phenotype GABA/glutamate neurons in adult preoptic area: sexual dimorphism and function. J. Neurosci. 2004, 24, 8097–8105 DOI: 10.1523/JNEUROSCI.2267-04.2004.
		Hengen, K. B.; Nelson, N. R.; Stang, K. M.; Johnson, S. M.; Crader, S. M.; Watters, J. J.; Mitchell, G. S.; Behan, M. Increased GABA(A) receptor ε-subunit expression on ventral respiratory column neurons protects breathing during pregnancy. PLoS ONE 2012, 7, e30608 DOI: 10.1371/journal.pone.0030608.
		Bravo, J. A.; Forsythe, P.; Chew, M. V.; Escaravage, E.; Savignac, H. M.; Dinan, T. G.; Bienenstock, J.; Cryan, J. F. Ingestion of Lactobacillus strain regulates emotional behavior and central GABA receptor expression in a mouse via the vagus nerve. Proc Natl Acad Sci USA 2011, 108, 16050–16055 DOI: 10.1073/pnas.1102999108.
		Krantis, A. GABA in the Mammalian Enteric Nervous System. News Physiol. Sci. 2000, 15, 284–290 DOI: 10.1152/physiologyonline.2000.15.6.284.
		Mody, I. Distinguishing between GABA(A) receptors responsible for tonic and phasic conductances. Neurochem. Res. 2001, 26, 907–913 DOI: 10.1023/a:1012376215967.
Glucagon and GLP-1 Signaling	Gcg Gcgr Glp1r Glp2r	Parker, J. A.; McCullough, K. A.; Field, B. C. T.; Minnion, J. S.; Martin, N. M.; Ghatei, M. A.; Bloom, S. R. Glucagon and GLP-1 inhibit food intake and increase c-fos expression in similar appetite regulating centres in the brainstem and amygdala. Int J Obes (Lond) 2013, 37, 1391–1398 DOI: 10.1038/ijo.2012.227.
		Gameiro, A.; Reimann, F.; Habib, A. M.; O’Malley, D.; Williams, L.; Simpson, A. K.; Gribble, F. M. The neurotransmitters glycine and GABA stimulate glucagon-like peptide-1 release from the GLUTag cell line. J Physiol (Lond) 2005, 569, 761–772 DOI: 10.1113/jphysiol.2005.098962.
		Mukharji, A.; Drucker, D. J.; Charron, M. J.; Swoap, S. J. Oxyntomodulin increases intrinsic heart rate through the glucagon receptor. Physiol. Rep. 2013, 1, e00112 DOI: 10.1002/phy2.112.
		Maniscalco, J. W.; Zheng, H.; Gordon, P. J.; Rinaman, L. Negative Energy Balance Blocks Neural and Behavioral Responses to Acute Stress by “Silencing” Central Glucagon-Like Peptide 1 Signaling in Rats. J. Neurosci. 2015, 35, 10701–10714 DOI: 10.1523/JNEUROSCI.3464-14.2015.
		During, M. J.; Cao, L.; Zuzga, D. S.; Francis, J. S.; Fitzsimons, H. L.; Jiao, X.; Bland, R. J.; Klugmann, M.; Banks, W. A.; Drucker, D. J.; et al. Glucagon-like peptide-1 receptor is involved in learning and neuroprotection. Nat. Med. 2003, 9, 1173–1179 DOI: 10.1038/nm919.
		Basalay, M. V.; Mastitskaya, S.; Mrochek, A.; Ackland, G. L.; Del Arroyo, A. G.; Sanchez, J.; Sjoquist, P.-O.; Pernow, J.; Gourine, A. V.; Gourine, A. Glucagon-like peptide-1 (GLP-1) mediates cardioprotection by remote ischaemic conditioning. Cardiovasc. Res. 2016, 112, 669–676 DOI: 10.1093/cvr/cvw216.
		Zheng, H.; Stornetta, R. L.; Agassandian, K.; Rinaman, L. Glutamatergic phenotype of glucagon-like peptide 1 neurons in the caudal nucleus of the solitary tract in rats. Brain Struct. Funct. 2015, 220, 3011–3022 DOI: 10.1007/s00429-014-0841-6.
		Zheng, H.; Cai, L.; Rinaman, L. Distribution of glucagon-like peptide 1-immunopositive neurons in human caudal medulla. Brain Struct. Funct. 2015, 220, 1213–1219 DOI: 10.1007/s00429-014-0714-z.
		Rinaman, L. Interoceptive stress activates glucagon-like peptide-1 neurons that project to the hypothalamus. Am. J. Physiol. 1999, 277, R582-90.
		Ghosal, S.; Myers, B.; Herman, J. P. Role of central glucagon-like peptide-1 in stress regulation. Physiol. Behav. 2013, 122, 201–207 DOI: 10.1016/j.physbeh.2013.04.003.
		Gu, G.; Roland, B.; Tomaselli, K.; Dolman, C. S.; Lowe, C.; Heilig, J. S. Glucagon-like peptide-1 in the rat brain: distribution of expression and functional implication. J. Comp. Neurol. 2013, 521, 2235–2261 DOI: 10.1002/cne.23282.
		Poudyal, H. Mechanisms for the cardiovascular effects of glucagon-like peptide-1. Acta Physiol (Oxf) 2016, 216, 277–313 DOI: 10.1111/apha.12604.
		Rogers, G. J.; Tolhurst, G.; Ramzan, A.; Habib, A. M.; Parker, H. E.; Gribble, F. M.; Reimann, F. Electrical activity-triggered glucagon-like peptide-1 secretion from primary murine L-cells. J Physiol (Lond) 2011, 589, 1081–1093 DOI: 10.1113/jphysiol.2010.198069.
Hyperpolarization activated cyclic nucleotide channels	Hcn1 Hcn2 Hcn3 Hcn4	Cooper, G.; Lasser-Katz, E.; Simchovitz, A.; Sharon, R.; Soreq, H.; Surmeier, D. J.; Goldberg, J. A. Functional segregation of voltage-activated calcium channels in motoneurons of the dorsal motor nucleus of the vagus. J. Neurophysiol. 2015, 114, 1513–1520 DOI: 10.1152/jn.00432.2014.
		Goldberg, J. A.; Guzman, J. N.; Estep, C. M.; Ilijic, E.; Kondapalli, J.; Sanchez-Padilla, J.; Surmeier, D. J. Calcium entry induces mitochondrial oxidant stress in vagal neurons at risk in Parkinson’s disease. Nat. Neurosci. 2012, 15, 1414–1421 DOI: 10.1038/nn.3209.
		Chan, C. S.; Shigemoto, R.; Mercer, J. N.; Surmeier, D. J. HCN2 and HCN1 channels govern the regularity of autonomous pacemaking and synaptic resetting in globus pallidus neurons. J. Neurosci. 2004, 24, 9921–9932 DOI: 10.1523/JNEUROSCI.2162-04.2004.
		Zhao, X.; Bucchi, A.; Oren, R. V.; Kryukova, Y.; Dun, W.; Clancy, C. E.; Robinson, R. B. In vitro characterization of HCN channel kinetics and frequency dependence in myocytes predicts biological pacemaker functionality. J Physiol (Lond) 2009, 587, 1513–1525 DOI: 10.1113/jphysiol.2008.163444.
		Neymotin, S. A.; McDougal, R. A.; Bulanova, A. S.; Zeki, M.; Lakatos, P.; Terman, D.; Hines, M. L.; Lytton, W. W. Calcium regulation of HCN channels supports persistent activity in a multiscale model of neocortex. Neuroscience 2016, 316, 344–366 DOI: 10.1016/j.neuroscience.2015.12.043.
		Wang, M.; Ramos, B. P.; Paspalas, C. D.; Shu, Y.; Simen, A.; Duque, A.; Vijayraghavan, S.; Brennan, A.; Dudley, A.; Nou, E.; et al. Alpha2A-adrenoceptors strengthen working memory networks by inhibiting cAMP-HCN channel signaling in prefrontal cortex. Cell 2007, 129, 397–410 DOI: 10.1016/j.cell.2007.03.015.
		Proenza, C.; Angoli, D.; Agranovich, E.; Macri, V.; Accili, E. A. Pacemaker channels produce an instantaneous current. J. Biol. Chem. 2002, 277, 5101–5109 DOI: 10.1074/jbc.M106974200.
		Liu, J.; Zhang, L.; Tu, H.; Li, Y.-L. Angiotensin II induces protein overexpression of hyperpolarization-activated cyclic nucleotide-gated channels in primary cultured nodose neurons. Neurosci. Lett. 2012, 515, 168–173 DOI: 10.1016/j.neulet.2012.03.046.
Orexin Receptors	Hctr1 Hctr2	Grabauskas, G.; Moises, H. C. Gastrointestinal-projecting neurones in the dorsal motor nucleus of the vagus exhibit direct and viscerotopically organized sensitivity to orexin. J Physiol (Lond) 2003, 549, 37–56 DOI: 10.1113/jphysiol.2002.029546.
		Ferguson, A. V.; Samson, W. K. The orexin/hypocretin system: a critical regulator of neuroendocrine and autonomic function. Front. Neuroendocrinol. 2003, 24, 141–150 DOI: 10.1016/S0091-3022(03)00028-1.
		Dergacheva, O.; Philbin, K.; Bateman, R.; Mendelowitz, D. Hypocretin-1 (orexin A) prevents the effects of hypoxia/hypercapnia and enhances the GABAergic pathway from the lateral paragigantocellular nucleus to cardiac vagal neurons in the nucleus ambiguus. Neuroscience 2011, 175, 18–23 DOI: 10.1016/j.neuroscience.2010.11.067.
		Davis, S. F.; Williams, K. W.; Xu, W.; Glatzer, N. R.; Smith, B. N. Selective enhancement of synaptic inhibition by hypocretin (orexin) in rat vagal motor neurons: implications for autonomic regulation. J. Neurosci. 2003, 23, 3844–3854.
		Dergacheva, O.; Bateman, R.; Byrne, P.; Mendelowitz, D. Orexinergic modulation of GABAergic neurotransmission to cardiac vagal neurons in the brain stem nucleus ambiguus changes during development. Neuroscience 2012, 209, 12–20 DOI: 10.1016/j.neuroscience.2012.02.020.
		Ciriello, J.; Caverson, M. M.; McMurray, J. C.; Bruckschwaiger, E. B. Co-localization of hypocretin-1 and leucine-enkephalin in hypothalamic neurons projecting to the nucleus of the solitary tract and their effect on arterial pressure. Neuroscience 2013, 250, 599–613 DOI: 10.1016/j.neuroscience.2013.07.054.
		He, C.; Chen, F.; Li, B.; Hu, Z. Neurophysiology of HCN channels: from cellular functions to multiple regulations. Prog. Neurobiol. 2014, 112, 1–23 DOI: 10.1016/j.pneurobio.2013.10.001.
Serotonin Signaling	Htr1a Htr1b Htr1d Htr1f Htr2a Htr2b Htr2c Htr3b Htr6 Htr7	Gu, Z.; Jiang, Q.; Yan, Z. RGS4 modulates serotonin signaling in prefrontal cortex and links to serotonin dysfunction in a rat model of schizophrenia. Mol. Pharmacol. 2007, 71, 1030–1039 DOI: 10.1124/mol.106.032490.
		Linz, P.; Veelken, R. Serotonin 5-HT(3) receptors on mechanosensitive neurons with cardiac afferents. Am. J. Physiol. Heart Circ. Physiol. 2002, 282, H1828-35 DOI: 10.1152/ajpheart.00708.2000.
		Pape, H. C.; McCormick, D. A. Noradrenaline and serotonin selectively modulate thalamic burst firing by enhancing a hyperpolarization-activated cation current. Nature 1989, 340, 715–718 DOI: 10.1038/340715a0.
		Sugihara, I.; Lang, E. J.; Llinás, R. Serotonin modulation of inferior olivary oscillations and synchronicity: a multiple-electrode study in the rat cerebellum. Eur. J. Neurosci. 1995, 7, 521–534.
		Ghia, J.-E.; Li, N.; Wang, H.; Collins, M.; Deng, Y.; El-Sharkawy, R. T.; Côté, F.; Mallet, J.; Khan, W. I. Serotonin has a key role in pathogenesis of experimental colitis. Gastroenterology 2009, 137, 1649–1660 DOI: 10.1053/j.gastro.2009.08.041.
		Lacolley, P.; Owen, J. R.; Sandock, K.; Lewis, T. H. J.; Bates, J. N.; Robertson, T. P.; Lewis, S. J. 5-HT activates vagal afferent cell bodies in vivo: role of 5-HT2 and 5-HT3 receptors. Neuroscience 2006, 143, 273–287 DOI: 10.1016/j.neuroscience.2006.07.032.
		(93) Comet, M. A.; Bernard, J. F.; Hamon, M.; Laguzzi, R.; Sévoz-Couche, C. Activation of nucleus tractus solitarius 5-HT2A but not other 5-HT2 receptor subtypes inhibits the sympathetic activity in rats. Eur. J. Neurosci. 2007, 26, 345–354 DOI: 10.1111/j.1460-9568.2007.05673.x.
		Jordan, D. Vagal control of the heart: central serotonergic (5-HT) mechanisms. Exp. Physiol. 2005, 90, 175–181 DOI: 10.1113/expphysiol.2004.029058.
		Dergacheva, O.; Griffioen, K. J. S.; Wang, X.; Kamendi, H.; Gorini, C.; Mendelowitz, D. 5-HT(2) receptor subtypes mediate different long-term changes in GABAergic activity to parasympathetic cardiac vagal neurons in the nucleus ambiguus. Neuroscience 2007, 149, 696–705 DOI: 10.1016/j.neuroscience.2007.08.015.
		Kellett, D. O.; Ramage, A. G.; Jordan, D. Central 5-HT7 receptors are critical for reflex activation of cardiac vagal drive in anaesthetized rats. J Physiol (Lond) 2005, 563, 319–331 DOI: 10.1113/jphysiol.2004.076521.
		Skinner, M. R.; Ramage, A. G.; Jordan, D. Modulation of reflexly evoked vagal bradycardias by central 5-HT1A receptors in anaesthetized rabbits. Br. J. Pharmacol. 2002, 137, 861–873 DOI: 10.1038/sj.bjp.0704941.
Leptin Receptor	Lepr	Shi, Z.; Brooks, V. L. Leptin differentially increases sympathetic nerve activity and its baroreflex regulation in female rats: role of oestrogen. J Physiol (Lond) 2015, 593, 1633–1647 DOI: 10.1113/jphysiol.2014.284638.
		Ciriello, J. Plasma leptin inhibits the response of nucleus of the solitary tract neurons to aortic baroreceptor stimulation. Brain Res. Bull. 2013, 97, 96–103 DOI: 10.1016/j.brainresbull.2013.05.008.
		Sartor, D. M.; Verberne, A. J. M. Gastric leptin: a novel role in cardiovascular regulation. Am. J. Physiol. Heart Circ. Physiol. 2010, 298, H406-14 DOI: 10.1152/ajpheart.00997.2009.
		Ciriello, J. Leptin in nucleus of the solitary tract alters the cardiovascular responses to aortic baroreceptor activation. Peptides 2013, 44, 1–7 DOI: 10.1016/j.peptides.2013.03.021.
		de La Serre, C. B.; de Lartigue, G.; Raybould, H. E. Chronic exposure to low dose bacterial lipopolysaccharide inhibits leptin signaling in vagal afferent neurons. Physiol. Behav. 2015, 139, 188–194 DOI: 10.1016/j.physbeh.2014.10.032.
Leukotriene Receptor	Ltbr4	Waki, H.; Hendy, E. B.; Hindmarch, C. C. T.; Gouraud, S.; Toward, M.; Kasparov, S.; Murphy, D.; Paton, J. F. R. Excessive leukotriene B4 in nucleus tractus solitarii is prohypertensive in spontaneously hypertensive rats. Hypertension 2013, 61, 194–201 DOI: 10.1161/HYPERTENSIONAHA.112.192252
Nitric Oxide Signaling	Nos1 Nos2 Nos3	Kinugawa, S.; Huang, H.; Wang, Z.; Kaminski, P. M.; Wolin, M. S.; Hintze, T. H. A defect of neuronal nitric oxide synthase increases xanthine oxidase-derived superoxide anion and attenuates the control of myocardial oxygen consumption by nitric oxide derived from endothelial nitric oxide synthase. Circ. Res. 2005, 96, 355–362 DOI: 10.1161/01.RES.0000155331.09458.A7.
		Brack, K. E.; Patel, V. H.; Mantravardi, R.; Coote, J. H.; Ng, G. A. Direct evidence of nitric oxide release from neuronal nitric oxide synthase activation in the left ventricle as a result of cervical vagus nerve stimulation. J Physiol (Lond) 2009, 587, 3045–3054 DOI: 10.1113/jphysiol.2009.169417.
		Lin, L. H.; Cassell, M. D.; Sandra, A.; Talman, W. T. Direct evidence for nitric oxide synthase in vagal afferents to the nucleus tractus solitarii. Neuroscience 1998, 84, 549–558.
		Khan, S. A.; Skaf, M. W.; Harrison, R. W.; Lee, K.; Minhas, K. M.; Kumar, A.; Fradley, M.; Shoukas, A. A.; Berkowitz, D. E.; Hare, J. M. Nitric oxide regulation of myocardial contractility and calcium cycling: independent impact of neuronal and endothelial nitric oxide synthases. Circ. Res. 2003, 92, 1322–1329 DOI: 10.1161/01.RES.0000078171.52542.9E.
		Lin, L. H.; Emson, P. C.; Talman, W. T. Apposition of neuronal elements containing nitric oxide synthase and glutamate in the nucleus tractus solitarii of rat: a confocal microscopic analysis. Neuroscience 2000, 96, 341–350 DOI: 10.1016/s0306-4522(99)00560-6.
		Singh, S.; Gray, T.; Wurster, R. D. Nitric oxide and carbon monoxide synthesizing enzymes and soluble guanylyl cyclase within neurons of adult human cardiac ganglia. Auton. Neurosci. 2009, 145, 93–98 DOI: 10.1016/j.autneu.2008.11.008.
		Mahadevan, A.; Lappé, J.; Rhyne, R. T.; Cruz-Bermúdez, N. D.; Marder, E.; Goy, M. F. Nitric oxide inhibits the rate and strength of cardiac contractions in the lobster Homarus americanus by acting on the cardiac ganglion. J. Neurosci. 2004, 24, 2813–2824 DOI: 10.1523/JNEUROSCI.3779-03.2004.
Neuropeptide FF	Npff Npff2	Jhamandas, J. H.; Mactavish, D. Central administration of neuropeptide FF (NPFF) causes increased neuronal activation and up-regulation of NPFF gene expression in the rat brainstem. J. Comp. Neurol. 2002, 447, 300–307 DOI: 10.1002/cne.10246.
		Yano, T.; Iijima, N.; Kakihara, K.; Hinuma, S.; Tanaka, M.; Ibata, Y. Localization and neuronal response of RFamide related peptides in the rat central nervous system. Brain Res. 2003, 982, 156–167 DOI: 10.1016/S0006-8993(03)02877-4.
		Osugi, T.; Son, Y. L.; Ubuka, T.; Satake, H.; Tsutsui, K. RFamide peptides in agnathans and basal chordates. Gen. Comp. Endocrinol. 2016, 227, 94–100 DOI: 10.1016/j.ygcen.2015.06.012.
Opioid Signaling	Oprd1 Oprk1 Oprm1	Ciriello, J.; Caverson, M. M.; McMurray, J. C.; Bruckschwaiger, E. B. Co-localization of hypocretin-1 and leucine-enkephalin in hypothalamic neurons projecting to the nucleus of the solitary tract and their effect on arterial pressure. Neuroscience 2013, 250, 599–613 DOI: 10.1016/j.neuroscience.2013.07.054.
		Venkatesan, P.; Baxi, S.; Evans, C.; Neff, R.; Wang, X.; Mendelowitz, D. Glycinergic inputs to cardiac vagal neurons in the nucleus ambiguus are inhibited by nociceptin and mu-selective opioids. J. Neurophysiol. 2003, 90, 1581–1588 DOI: 10.1152/jn.01117.2002.
		Aicher, S. A.; Mitchell, J. L.; Mendelowitz, D. Distribution of mu-opioid receptors in rat visceral premotor neurons. Neuroscience 2002, 115, 851–860 DOI: 10.1016/S0306-4522(02)00459-1.
Oxytocin Signaling	Oxt Oxtr	Piñol, R. A.; Jameson, H.; Popratiloff, A.; Lee, N. H.; Mendelowitz, D. Visualization of oxytocin release that mediates paired pulse facilitation in hypothalamic pathways to brainstem autonomic neurons. PLoS ONE 2014, 9, e112138 DOI: 10.1371/journal.pone.0112138.
		Llewellyn-Smith, I. J.; Kellett, D. O.; Jordan, D.; Browning, K. N.; Travagli, R. A. Oxytocin-immunoreactive innervation of identified neurons in the rat dorsal vagal complex. Neurogastroenterol. Motil. 2012, 24, e136-46 DOI: 10.1111/j.1365-2982.2011.01851.x.
		Braga, D. C.; Mori, E.; Higa, K. T.; Morris, M.; Michelini, L. C. Central oxytocin modulates exercise-induced tachycardia. Am. J. Physiol. Regul. Integr. Comp. Physiol. 2000, 278, R1474-82.
		Higa, K. T.; Mori, E.; Viana, F. F.; Morris, M.; Michelini, L. C. Baroreflex control of heart rate by oxytocin in the solitary-vagal complex. Am. J. Physiol. Regul. Integr. Comp. Physiol. 2002, 282, R537-45 DOI: 10.1152/ajpregu.00806.2000.
		Cauley, E.; Wang, X.; Dyavanapalli, J.; Sun, K.; Garrott, K.; Kuzmiak-Glancy, S.; Kay, M. W.; Mendelowitz, D. Neurotransmission to parasympathetic cardiac vagal neurons in the brain stem is altered with left ventricular hypertrophy-induced heart failure. Am. J. Physiol. Heart Circ. Physiol. 2015, 309, H1281-7 DOI: 10.1152/ajpheart.00445.2015.
Prostaglandin Signaling	Ptger3 Ptgr1 Ptgr2 Ptgs1 Ptgs2	Li, Z.; Jansen, M.; Ogburn, K.; Salvatierra, L.; Hunter, L.; Mathew, S.; Figueiredo-Pereira, M. E. Neurotoxic prostaglandin J2 enhances cyclooxygenase-2 expression in neuronal cells through the p38MAPK pathway: a death wish? J. Neurosci. Res. 2004, 78, 824–836 DOI: 10.1002/jnr.20346.
		More, S. V.; Kumar, H.; Kim, I. S.; Song, S.-Y.; Choi, D.-K. Cellular and molecular mediators of neuroinflammation in the pathogenesis of Parkinson’s disease. Mediators Inflamm. 2013, 2013, 952375 DOI: 10.1155/2013/952375.
		Das, M.; Das, D. K. Molecular mechanism of preconditioning. IUBMB Life 2008, 60, 199–203 DOI: 10.1002/iub.31.
		Kapadia, R.; Yi, J.-H.; Vemuganti, R. Mechanisms of anti-inflammatory and neuroprotective actions of PPAR-gamma agonists. Front. Biosci. 2008, 13, 1813–1826.
		Anderson, W. D.; DeCicco, D.; Schwaber, J. S.; Vadigepalli, R. A data-driven modeling approach to identify disease-specific multi-organ networks driving physiological dysregulation. PLoS Comput. Biol. 2017, 13, e1005627 DOI: 10.1371/journal.pcbi.1005627.
		DeCicco, D.; Zhu, H.; Brureau, A.; Schwaber, J. S.; Vadigepalli, R. MicroRNA network changes in the brain stem underlie the development of hypertension. Physiol. Genomics 2015, 47, 388–399 DOI: 10.1152/physiolgenomics.00047.2015.
Peptide YY	Pyy	Holzer, P.; Reichmann, F.; Farzi, A. Neuropeptide Y, peptide YY and pancreatic polypeptide in the gut-brain axis. Neuropeptides 2012, 46, 261–274 DOI: 10.1016/j.npep.2012.08.005.
		Browning, K. N.; Travagli, R. A. Neuropeptide Y and peptide YY inhibit excitatory synaptic transmission in the rat dorsal motor nucleus of the vagus. J Physiol (Lond) 2003, 549, 775–785 DOI: 10.1113/jphysiol.2003.042036.
		Peptide YY and the Y2 agonist PYY-(13-36) inhibit neurons of the dorsal motor nucleus of the vagus | American Journal of Physiology-Regulatory, Integrative and Comparative Physiology. American Journal of Physiology-Regulatory, Integrative and Comparative Physiology.
		Dockray, G. J. Gastrointestinal hormones and the dialogue between gut and brain. J Physiol (Lond) 2014, 592, 2927–2941 DOI: 10.1113/jphysiol.2014.270850.
		Iwasaki, Y.; Yada, T. Vagal afferents sense meal-associated gastrointestinal and pancreatic hormones: mechanism and physiological role. Neuropeptides 2012, 46, 291–297 DOI: 10.1016/j.npep.2012.08.009.
Renin	Ren	Westcott, K. V.; Huang, B. S.; Leenen, F. H. H. Brain renin-angiotensin-aldosterone system and ventricular remodeling after myocardial infarct: a review. Can. J. Physiol. Pharmacol. 2009, 87, 979–988 DOI: 10.1139/Y09-067.
		Grobe, J. L.; Xu, D.; Sigmund, C. D. An intracellular renin-angiotensin system in neurons: fact, hypothesis, or fantasy. Physiology (Bethesda) 2008, 23, 187–193 DOI: 10.1152/physiol.00002.2008.
		Diz, D. Aging and the brain renin-angiotensin system: relevance to age-related decline in cardiac function. Future Cardiology 2010, 4, 237–245.
		Deliu, E.; Brailoiu, G. C.; Eguchi, S.; Hoffman, N. E.; Rabinowitz, J. E.; Tilley, D. G.; Madesh, M.; Koch, W. J.; Brailoiu, E. Direct evidence of intracrine angiotensin II signaling in neurons. Am J Physiol, Cell Physiol 2014, 306, C736-44 DOI: 10.1152/ajpcell.00131.2013.
Reguators of G protein Signaling	Rgs1 Rgs2 Rgs3 Rgs4	Ding, J.; Guzman, J. N.; Tkatch, T.; Chen, S.; Goldberg, J. A.; Ebert, P. J.; Levitt, P.; Wilson, C. J.; Hamm, H. E.; Surmeier, D. J. RGS4-dependent attenuation of M4 autoreceptor function in striatal cholinergic interneurons following dopamine depletion. Nat. Neurosci. 2006, 9, 832–842 DOI: 10.1038/nn1700.
		Costigan, M.; Samad, T. A.; Allchorne, A.; Lanoue, C.; Tate, S.; Woolf, C. J. High basal expression and injury-induced down regulation of two regulator of G-protein signaling transcripts, RGS3 and RGS4 in primary sensory neurons. Mol. Cell. Neurosci. 2003, 24, 106–116 DOI: 10.1016/S1044-7431(03)00135-0.
		Stewart, A.; Huang, J.; Fisher, R. A. RGS proteins in heart: brakes on the vagus. Front. Physiol. 2012, 3, 95 DOI: 10.3389/fphys.2012.00095.
		Cifelli, C.; Rose, R. A.; Zhang, H.; Voigtlaender-Bolz, J.; Bolz, S.-S.; Backx, P. H.; Heximer, S. P. RGS4 regulates parasympathetic signaling and heart rate control in the sinoatrial node. Circ. Res. 2008, 103, 527–535 DOI: 10.1161/CIRCRESAHA.108.180984.
		Saugstad, J. A.; Marino, M. J.; Folk, J. A.; Hepler, J. R.; Conn, P. J. RGS4 inhibits signaling by group I metabotropic glutamate receptors. J. Neurosci. 1998, 18, 905–913.
Somatostatin Signaling	Sst Sstr1 Sstr2 Sstr3 Sstr4 Sstr5	Richardson, R. J.; Grkovic, I.; Anderson, C. R. Cocaine- and amphetamine-related transcript peptide and somatostatin in rat intracardiac ganglia. Cell Tissue Res. 2006, 324, 17–24 DOI: 10.1007/s00441-005-0087-y.
		Liao, Z.; Li, Z.-S.; Lu, Y.; Wang, W.-Z. Microinjection of exogenous somatostatin in the dorsal vagal complex inhibits pancreatic secretion via somatostatin receptor-2 in rats. Am. J. Physiol. Gastrointest. Liver Physiol. 2007, 292, G746-52 DOI: 10.1152/ajpgi.00174.2006.
		ten Bokum, A. M.; Hofland, L. J.; van Hagen, P. M. Somatostatin and somatostatin receptors in the immune system: a review. Eur. Cytokine Netw. 2000, 11, 161–176.
		Osadchiĭ, O. E.; Pokrovskiĭ, V. M. [Somatostatin as a regulator of cardiovascular system functions]. Usp. Fiziol. Nauk 1998, 29, 24–41.
		Smith, W. H. T.; Nair, R. U.; Adamson, D.; Kearney, M. T.; Ball, S. G.; Balmforth, A. J. Somatostatin receptor subtype expression in the human heart: differential expression by myocytes and fibroblasts. J. Endocrinol. 2005, 187, 379–386 DOI: 10.1677/joe.1.06082.
		Daunt, M.; Dale, O.; Smith, P. A. Somatostatin inhibits oxidative respiration in pancreatic beta-cells. Endocrinology 2006, 147, 1527–1535 DOI: 10.1210/en.2005-0873.
		Murray, F.; Bell, D.; Kelso, E. J.; Millar, B. C.; McDermott, B. J. Positive and negative contractile effects of somatostatin-14 on rat ventricular cardiomyocytes. J. Cardiovasc. Pharmacol. 2001, 37, 324–332.
		Samson, W. K.; Zhang, J. V.; Avsian-Kretchmer, O.; Cui, K.; Yosten, G. L. C.; Klein, C.; Lyu, R.-M.; Wang, Y. X.; Chen, X. Q.; Yang, J.; et al. Neuronostatin encoded by the somatostatin gene regulates neuronal, cardiovascular, and metabolic functions. J. Biol. Chem. 2008, 283, 31949–31959 DOI: 10.1074/jbc.M804784200.
		Yutaka, O.; Yuji, M. Effect of somatostatin on the vagal motor neuron in the rat. Brain Res. Bull. 1986, 17, 397–401 DOI: 10.1016/0361-9230(86)90245-5.
		Kumar, U.; Sasi, R.; Suresh, S.; Patel, A.; Thangaraju, M.; Metrakos, P.; Patel, S. C.; Patel, Y. C. Subtype-selective expression of the five somatostatin receptors (hSSTR1-5) in human pancreatic islet cells: a quantitative double-label immunohistochemical analysis. Diabetes 1999, 48, 77–85.
		Franco-Cereceda, A.; Bengtsson, L.; Lundberg, J. M. Inotropic effects of calcitonin gene-related peptide, vasoactive intestinal polypeptide and somatostatin on the human right atrium in vitro. Eur. J. Pharmacol. 1987, 134, 69–76 DOI: 10.1016/0014-2999(87)90132-4.
Vasoactive Intestinal Peptide	Vip	Franco-Cereceda, A.; Bengtsson, L.; Lundberg, J. M. Inotropic effects of calcitonin gene-related peptide, vasoactive intestinal polypeptide and somatostatin on the human right atrium in vitro. Eur. J. Pharmacol. 1987, 134, 69–76 DOI: 10.1016/0014-2999(87)90132-4.
Thyrotropin Releasing Hormone Signaling	Trh Trhr	Travagli, R. A.; Gillis, R. A.; Vicini, S. Effects of thyrotropin-releasing hormone on neurons in rat dorsal motor nucleus of the vagus, in vitro. Am. J. Physiol. 1992, 263, G508-17 DOI: 10.1152/ajpgi.1992.263.4.G508.
		Guerra-Crespo, M.; Pérez-Monter, C.; Janga, S. C.; Castillo-Ramírez, S.; Gutiérrez-Rios, R. M.; Joseph-Bravo, P.; Pérez-Martínez, L.; Charli, J.-L. Transcriptional profiling of fetal hypothalamic TRH neurons. BMC Genomics 2011, 12, 222 DOI: 10.1186/1471-2164-12-222.
